# Large-scale recovery of integron cassettes for gene discovery screens

**DOI:** 10.64898/2026.03.17.712381

**Authors:** Filipa Trigo da Roza, André Carvalho, Amalia Prieto, Paula Blanco, Ester Vergara, Rocío Lopéz-Igual, Modesto Redrejo-Rodríguez, Melanie Blokesch, José Antonio Escudero

## Abstract

Integrons capture and stockpile adaptive genes encoded in modular mobile genetic elements called integron cassettes (ICs). Present in 17% of bacterial genomes, integrons can harbor hundreds of cassettes, representing a hotspot of genetic variability. Some ICs encode antimicrobial or phage resistance genes, but most remain functionally uncharacterized, representing an untapped source of genes of biotechnological interest. Here, we present two tools, the cassette gatherer and hunter, that allow the swift establishment of libraries of genes either from genetically tractable strains or directly from DNA. By re-engineering a class 1 integron, these platforms capture single cassettes in a sequence and function-independent manner. When applied to *Vibrio* genomes, they recovered hundreds of single cassettes per assay with >99% specificity. To validate the usability of our tools for the discovery of new genes, we subjected these libraries to screens against phages ICP2 and T4, and identified nine phage-defense systems, including five previously undescribed. Hence, these tools provide a fast and simple method to recover thousands of ICs, in a way amenable to gene-discovery screens.
