## Supplementary material for "Large-scale recovery of integron cassettes for gene discovery screens": ED Table 1

### Sheet: Corrected
Cassette number	VC ID	Feature	Count PCR
Cassette 1	VCA0292		0
Cassette 2	VCA0293		3
Cassette 3	NA		0
Cassette 4	VCA0294		1
Cassette 5	NA		2
Cassette 6	VCA0297		1
Cassette 7	VCA0298		0
Cassette 8	VCA0299		0
Cassette 9	VCA0300	catB9	1
Cassette 10	VCA0301		1
Cassette 11	VCA0302		1
Cassette 12	VCA0303		0
Cassette 13	VCA0304		0
Cassette 14	VCA0306		1
Cassette 15	VCA0307		0
Cassette 16	VCA0308	PD system	0
Cassette 17	VCA0309		0
Cassette 18	VCA0310		2
Cassette 19	VCA0311, VCA0312	TA	0
Cassette 20	VCA0313		1
Cassette 21	VCA0314, VCA0315		2
Cassette 22	VCA0316		1
Cassette 23	VCA0317		1
Cassette 24	VCA318, VCA319	TA	0
Cassette 25	NA		0
Cassette 26	VCA0322	PD system	0
Cassette 27	VCA0323, VCA0324	TA	0
Cassette 28	VCA0325		0
Cassette 29	NA		0
Cassette 30	VCA0328		0
Cassette 31	VCA0329		0
Cassette 32	VCA0329a		0
Cassette 33	VCA0329b		2
Cassette 34	NA		1
Cassette 35	VCA0330		0
Cassette 36	VCA0331		0
Cassette 37	VCA0332, VCA0333	TA	0
Cassette 38	VCA0334		0
Cassette 39	VCA0336		0
Cassette 40	VCA0337		0
Cassette 41	VCA0338		0
Cassette 42	VCA0339		1
Cassette 43	VCA0340		1
Cassette 44	VCA0341		1
Cassette 45	VCA0342		1
Cassette 46	VCA0343		0
Cassette 47	VCA0344		0
Cassette 48	VCA0345		0
Cassette 49	VCA0346		1
Cassette 50	VCA0347		0
Cassette 51	VCA0348, VCA0349	TA	0
Cassette 52	VCA0350		0
Cassette 53	VCA0351		0
Cassette 54	VCA0353		0
Cassette 55	VCA0354		0
Cassette 56	VCA0355		1
Cassette 57	VCA0356	PD system	1
Cassette 58	VCA0356a		1
Cassette 59	VCA0357		0
Cassette 60	VCA0358		0
Cassette 61	VCA0359, VCA0360	TA	0
Cassette 62	VCA0361		0
Cassette 63	VCA361a, VCA0362		3
Cassette 64	VCA0363		0
Cassette 65	VCA0364		0
Cassette 66	VCA0365		0
Cassette 67	VCA0366	PD system	0
Cassette 68	VCA0367, VCA368, VCA0369, VCA0370, VCA0371, VA0372	PD system/IS	0
Cassette 69	VCA0374	PD system	0
Cassette 70	VCA0375		3
Cassette 71	VCA0376		0
Cassette 72	VCA0378		1
Cassette 73	VCA0379		0
Cassette 74	VCA0380		0
Cassette 75	VCA0381		1
Cassette 76	VCA0382		0
Cassette 77	VCA0382a		3
Cassette 78	NA		1
Cassette 79	NA		2
Cassette 80	VCA0385, VCA0386	TA	0
Cassette 81	VCA0387		3
Cassette 82	VCA0388		0
Cassette 83	VCA0389		2
Cassette 84	NA		0
Cassette 85	NA		0
Cassette 86	VCA0391, VCA0392	TA	1
Cassette 87	NA		0
Cassette 88	VCA0395		1
Cassette 89	VCA0396	PD system	0
Cassette 90	VCA0397		0
Cassette 91	VCA0398		0
Cassette 92	VCA0399	PD system	0
Cassette 93	VCA0400		1
Cassette 94	VCA0401		0
Cassette 95	VCA0402		0
Cassette 96	VCA0403		0
Cassette 97	NA		0
Cassette 98	VCA0405		1
Cassette 99	VCA0406		0
Cassette 100	VCA0407		1
Cassette 101	VCA0408		1
Cassette 102	VCA0409	PD system	2
Cassette 103	VCA0410	PD system	0
Cassette 104	VCA0412		0
Cassette 105	VCA0413		1
Cassette 106	VCA0414		0
Cassette 107	VCA0415		0
Cassette 108	VCA0416		0
Cassette 109	VCA0417		0
Cassette 110	NA		0
Cassette 111	VCA0418		1
Cassette 112	VCA0419	PD system	0
Cassette 113	VCA0420		1
Cassette 114	VCA0421		0
Cassette 115	VCA0422, VCA0423	TA	0
Cassette 116	VCA0424		0
Cassette 117	VCA0425		1
Cassette 118	VCA0426, VCA0427		1
Cassette 119	VCA0428		1
Cassette 120	NA		0
Cassette 121	VCA0431		0
Cassette 122	VCA0432		0
Cassette 123	VCA0433		0
Cassette 124	VCA0435		1
Cassette 125	VCA0436		0
Cassette 126	NA		0
Cassette 127	VCA0439		0
Cassette 128	VCA0440		0
Cassette 129	VCA0441	PD system	0
Cassette 130	VCA0442		1
Cassette 131	VCA0443		0
Cassette 132	VCA0444, VCA0445	TA	0
Cassette 133	VCA0446, VCA0447	PD system	0
Cassette 134	VCA0448		1
Cassette 135	VCA0449		0
Cassette 136	VCA0450	PD system	0
Cassette 137	VCA0451		0
Cassette 138	VCA0453		1
Cassette 139	VCA0454		0
Cassette 140	VCA0455		1
Cassette 141	NA		0
Cassette 142	VCA0457	PD system	1
Cassette 143	VCA0458	PD system	0
Cassette 144	VCA0459		0
Cassette 145	VCA0460		0
Cassette 146	NA		1
Cassette 147	NA		0
Cassette 148	NA		1
Cassette 149	VCA0463		2
Cassette 150	VCA0464		0
Cassette 151	VCA0465		0
Cassette 152	VCA0466		0
Cassette 153	VCA0467		0
Cassette 154	VCA0468, VCA0469	TA	1
Cassette 155	VCA0470		2
Cassette 156	VCA0471, VCA0472, VCA0473	IS	0
Cassette 157	VCA0474, VCA0475	TA	0
Cassette 158	VCA0476		1
Cassette 159	VCA0477, VCA0478	TA	1
Cassette 160	VCA0479		0
Cassette 161	VCA0480		0
Cassette 162	VCA0481, VCA0482	TA	2
Cassette 163	VCA0483		1
Cassette 164	VCA0484		0
Cassette 165	VCA0485		0
Cassette 166	VCA0486, VCA487	TA	0
Cassette 167	VCA0488, VCA489	TA	2
Cassette 168	VCA0490		1
Cassette 169	VCA0491		1
Cassette 170	VCA0492, VCA0493, VCA0494		0
Cassette 171	VCA0495	TA	0
Cassette 172	VCA0496		1
Cassette 173	VCA0497, VCA0498	TA	0
Cassette 174	NA		0
Cassette 175	VCA0501		1
Cassette 176	VCA0503, VCA0504	TA	0
Cassette 177	VCA0505		1
Cassette 178	VCA0506		0
